# Global phylogeography and ancient evolution of the widespread human gut virus crAssphage

**DOI:** 10.1101/527796

**Authors:** Robert A. Edwards, Alejandro A. Vega, Holly M. Norman, Maria Ohaeri, Kyle Levi, Elizabeth A. Dinsdale, Ondrej Cinek, Ramy K. Aziz, Katelyn McNair, Jeremy J. Barr, Kyle Bibby, Stan JJ. Brouns, Adrian Cazares, Patrick A. de Jonge, Christelle Desnues, Samuel L. Díaz Muñoz, Peter C. Fineran, Alexander Kurilshikov, Rob Lavigne, Karla Mazankova, David T. McCarthy, Franklin L. Nobrega, Alejandro Reyes Muñoz, German Tapia, Nicole Trefault, Alexander V. Tyakht, Pablo Vinuesa, Jeroen Wagemans, Alexandra Zhernakova, Frank M. Aarestrup, Gunduz Ahmadov, Abeer Alassaf, Josefa Anton, Abigail Asangba, Emma Billings, Vito Adrian Cantu, Jane M. Carlton, Daniel Cazares, Gyu-Sung Cho, Tess Condeff, Pilar Cortés, Mike Cranfield, Daniel A. Cuevas, Rodrigo De la Iglesia, Przemyslaw Decewicz, Michael P. Doane, Nathaniel J. Dominy, Lukasz Dziewit, Bashir Mukhtar Elwasila, A. Murat Eren, Charles Franz, Jingyuan Fu, Cristina Garcia-Aljaro, Elodie Ghedin, Kristen M. Gulino, John M. Haggerty, Steven R. Head, Rene S. Hendriksen, Colin Hill, Heikki Hyöty, Elena N. Ilina, Mitchell T. Irwin, Thomas Jeffries, Juan Jofre Torroella, Randall E. Junge, Scott T. Kelley, Martin Kowalewski, Deepak Kumaresan, Steven Leigh, Eugenia S. Lisitsyna, Montserrat Llagostera, Julia M. Maritz, Linsey C. Marr, Angela McCann, Mohammadali Khan Mirzaei, Shahar Molshanski-Mor, Silvia Monteiro, Ben Moreira-Grez, Megan Morris, Lawrence Mugisha, Maite Muniesa, Horst Neve, Nam-phuong Nguyen, Olivia D. Nigro, Anders S. Nilsson, Taylor O’Connell, Rasha Odeh, Andrew Oliver, Mariana Piuri, Aaron J. Prussin II, Udi Qimron, Zhe-Xue Quan, Petra Rainetova, Adán Andrés Ramírez Rojas, Raul Raya, Gillian A.O. Rice, Alessandro Rossi, Ricardo Santos, John Shimashita, Elyse N. Stachler, Lars C. Stene, Ronan Strain, Rebecca Stumpf, Pedro J. Torres, Alan Twaddle, MaryAnn Ugochi Ibekwe, Nicolás Villagra, Stephen Wandro, Bryan White, Andy Whitely, Katrine L. Whiteson, Cisca Wijmenga, Maria M. Zambrano, Henrike Zschach, Bas E. Dutilh

## Abstract

**Abstract:** Microbiomes are vast communities of microbes and viruses that populate all natural ecosystems. Viruses have been considered the most variable component of microbiomes, as supported by virome surveys and examples of high genomic mosaicism. However, recent evidence suggests that the human gut virome is remarkably stable compared to other environments. Here we investigate the origin, evolution, and epidemiology of crAssphage, a widespread human gut virus. Through a global collaboratory, we obtained DNA sequences of crAssphage from over one-third of the world’s countries, and showed that its phylogeography is locally clustered within countries, cities, and individuals. We also found colinear crAssphage-like genomes in both Old-World and New-World primates, challenging genomic mosaicism and suggesting that the association of crAssphage with primates may be millions of years old. We conclude that crAssphage is a benign globetrotter virus that may have co-evolved with the human lineage and an integral part of the normal human gut virome.
