## Supplementary material for "Global phylogeography and ancient evolution of the widespread human gut virus crAssphage": Lifelines phenotype correlations

### Sheet: Lifelines Correlations
Phenotype	Correlation	p	adjusted p
protein.total_log	0.107705	0.000277851	0.0575151
carbohydrates.total_log	0.102061	0.00057399	0.118816
breads_log	0.10028	0.000716443	0.148304
kcal_log	0.0996863	0.000770763	0.159548
protein.plant_log	0.0881723	0.00294883	0.610408
meat_log	0.0879789	0.00301235	0.623557
BioMK_Calprotectin_log	0.087952	0.00302127	0.625403
potatos_log	0.0838723	0.00469117	0.971073
soda_with_sugar	0.079411	0.00743696	1
smk_mother.pregn	0.0769303	0.00952121	1
spreads_log	0.0756542	0.0107841	1
fat.total_log	0.075488	0.0109591	1
beer	0.0690107	0.0200631	1
protein.animal_log	0.0673363	0.0232916	1
Biochem_Creatinine	0.064946	0.0286758	1
how_often_milk_or_sourmilk	0.0630477	0.0336839	1
dairy_log	0.0604358	0.0417819	1
how_often_baked_fried_potatoes	0.0595472	0.044888	1
pastry_log	0.0590762	0.0466119	1
NSAID	0.0589456	0.0470997	1
coffee_log	0.0589121	0.0472256	1
antrop_gender.F1M2	0.0573998	0.0532054	1
Biochem_Glucose_log	0.0564326	0.0573518	1
ca_channel_blocker	0.0557333	0.0605138	1
ACE_inhibitor	0.0535477	0.0713389	1
how_often_boiled_potatos	0.0491129	0.0981726	1
pasta_log	0.0490417	0.0986621	1
beta_blockers	0.0474391	0.110188	1
vitamin_B12	0.0471915	0.11206	1
QOL_mental.comp.score_log	0.0471269	0.112552	1
how_often_meat	0.0464779	0.117595	1
antrop_SBP	0.0451144	0.128765	1
sauces_log	0.0448394	0.131114	1
how_often_crisps_savory_crackers	0.0443252	0.135596	1
metformin	0.0437274	0.140955	1
antrop_WHR	0.0437135	0.141081	1
smk_mother	0.0434346	0.143637	1
Biochem_Insulin	0.0433535	0.144387	1
antrop_height	0.0429952	0.147737	1
how_often_bread	0.0407688	0.169893	1
antrop_DBP	0.0405989	0.171681	1
lownatrium	0.0403237	0.174606	1
BlCells_Ery	0.0396863	0.181525	1
how_often_coffee	0.0372264	0.210132	1
BioMK_IL6_log	0.0371844	0.210647	1
sugar_sweets_log	0.0362475	0.222379	1
parasympathicolytic_inhaler	0.036219	0.222744	1
halffat_milk	0.0353499	0.23405	1
bloodpressure_ever_high	0.035087	0.23755	1
lowfat_milk	0.0339045	0.253744	1
antrop_BMI	0.0327682	0.270013	1
how_often_yoghurt_milk_based_puddings	0.0327656	0.270052	1
high.fiber	0.0320714	0.280335	1
how_often_soda	0.0316738	0.286344	1
wholefat_milk	0.0307339	0.300893	1
cereals_log	0.030584	0.303257	1
BioMK_IL8_log	0.029775	0.316233	1
Biochem_HbA1c_log	0.0293841	0.322631	1
BlCells_Mono_log	0.028786	0.332583	1
vitamin_K_antagonist	0.0270424	0.362709	1
epilepsy	0.0269488	0.364374	1
how_often_pasta	0.0260442	0.380702	1
savoury_snacks_log	0.025208	0.396188	1
nonalc_drinks_log	0.0249641	0.400775	1
smk_father	0.0246923	0.405925	1
COPD_bronchitis	0.0222764	0.453404	1
antrop_heupomtrek	0.0220802	0.457393	1
anti_epileptics	0.0214797	0.469723	1
CFS	0.0213175	0.473082	1
statin	0.0202261	0.496041	1
how_often_breakfast	0.0193925	0.513969	1
diabetes	0.0192164	0.517799	1
Biochem_TG_log	0.018937	0.523904	1
BioMK_IL12P70_log	0.0184523	0.534586	1
BlCells_Hb	0.0176712	0.552025	1
alcohol_products_log	0.0170243	0.566675	1
QOL_overall_health_self_perception	0.0169577	0.568195	1
hepatitis	0.0165827	0.576783	1
melatonine	0.0161681	0.586348	1
BioMK_IL1beta_log	0.0129615	0.662686	1
BioMK_Citrullin	0.0113797	0.701742	1
how_often_icecream	0.0101385	0.732957	1
ready_meal_log	0.00987351	0.739679	1
cheese_log	0.00945089	0.750443	1
migraine	0.00928315	0.75473	1
PPI	0.00874867	0.768436	1
oral_anti_diabetics	0.00784294	0.791826	1
K_saving_diuretic	0.00776249	0.793914	1
alcohol.g_log	0.00692715	0.815668	1
angII_receptor_antagonist	0.0067516	0.820259	1
ever_heart_attack	0.00641689	0.829029	1
blood_clotting_disorder	0.00585909	0.84369	1
how_often_pizza	0.00575675	0.846386	1
RA	0.004472	0.880374	1
ferrum	0.00432776	0.884205	1
rice_log	0.00405621	0.891424	1
white_wine	0.00379164	0.898466	1
BlCells_Granulo_log	0.00340646	0.908733	1
catarract	0.00287482	0.922928	1
soup_log	0.00206077	0.944711	1
how_often_muesli	0.00201075	0.946051	1
IUD_that_includes_hormones	0.00145475	0.960954	1
mesalazines	0.00111249	0.970136	1
folic_acid	0.000721293	0.980635	1
ever_asthma	0.000630287	0.983077	1
lowfat	0.000622936	0.983275	1
SSRI_antidepressant	-0.000136336	0.996339	1
Bristol_av.stool.type	-0.00282332	0.924305	1
paracetamol	-0.00406236	0.89126	1
how_often_chocomilk_sweetend_milk_drinks	-0.00448935	0.879913	1
BioMK_BetaDefensin2_log	-0.00504551	0.865171	1
BioMK_IL10_log	-0.00814489	0.784007	1
BioMK_TNFalpha_log	-0.0108291	0.71553	1
thyrax	-0.0111618	0.707187	1
eczema	-0.0114638	0.699645	1
fish_log	-0.0121145	0.683494	1
Biochem_LDL	-0.0121304	0.683101	1
antrop_age	-0.0121357	0.682971	1
buttermilk	-0.0126508	0.670291	1
alpha_blockers	-0.013323	0.653884	1
steroid_nose_spray	-0.0134468	0.650879	1
steroid_inhaler	-0.0138886	0.640206	1
how_often_juice	-0.0139234	0.639369	1
oral_steroid	-0.0143739	0.628567	1
vitamin_D	-0.0144472	0.626817	1
opiat	-0.0161484	0.586806	1
vegetables_log	-0.0167332	0.57333	1
tricyclic_antidepressant	-0.0167709	0.572464	1
BlCells_Leuco_log	-0.0168625	0.570369	1
soda_no_sugar	-0.0176766	0.551902	1
HBF	-0.0177031	0.551307	1
how_often_rice	-0.0187025	0.52906	1
BlCells_Eos_log	-0.0190779	0.520822	1
platelet_aggregation_inhibitor	-0.0194503	0.512716	1
Bristol_av.stool.freq_log	-0.0229641	0.439578	1
gall_stones	-0.023364	0.431652	1
Biochem_Cholesterol	-0.0234191	0.430567	1
animals_allergy	-0.0241454	0.416404	1
fibromyalgiae	-0.0242354	0.414669	1
oral_contraceptive	-0.0245457	0.408718	1
neck_or_back_hernia	-0.0265181	0.372093	1
ADHD	-0.0267408	0.368089	1
QOL_phys.comp.score_log	-0.0269113	0.365041	1
lowenergy	-0.0276987	0.351174	1
BioMK_ChromograninA_log	-0.0277073	0.351025	1
acne	-0.0279658	0.346547	1
insect_bites_allergy	-0.0281397	0.343556	1
anemia	-0.0289612	0.329647	1
chronic_bladder_infection	-0.0291341	0.326766	1
chronic_nose_throat_inf	-0.0307245	0.301041	1
nuts_log	-0.0308635	0.298857	1
Biochem_HDL	-0.0311268	0.294752	1
insulin	-0.0314683	0.289484	1
vegetarian	-0.0319258	0.282526	1
how_often_vegetables	-0.0323487	0.276197	1
smk_current	-0.0323838	0.275675	1
food_allergy	-0.0324738	0.274342	1
osteoporosis	-0.0332743	0.26268	1
how_often_fish	-0.0333911	0.261008	1
antibiotics_merged	-0.0337877	0.255383	1
contact_allergy	-0.0338116	0.255048	1
IBD	-0.0343105	0.2481	1
BlCells_Baso_log	-0.0362053	0.222918	1
beta_sympathomimetic_inhaler	-0.0368023	0.215378	1
eggs_log	-0.037048	0.212328	1
kidney_stones	-0.0379971	0.200839	1
methylphenidate	-0.038168	0.198819	1
BlCells_Lympho	-0.0384336	0.19571	1
rose_wine	-0.0396244	0.182207	1
legumes_log	-0.0401966	0.17597	1
how_often_alcohol	-0.0413615	0.163765	1
smk_history	-0.0438538	0.139808	1
anti_androgen_oral_contraceptive	-0.0441943	0.136756	1
gluten_free_diet	-0.0443861	0.135059	1
psoriasis	-0.0450853	0.129011	1
how_often_tea	-0.0455339	0.125244	1
how_often_nuts	-0.045868	0.122494	1
fruits_log	-0.0461225	0.12043	1
anti_histamine	-0.0467701	0.115303	1
arthrosis	-0.0470888	0.112843	1
bisphosphonates	-0.0478533	0.107111	1
protein_rich_diet	-0.0481123	0.105223	1
tea_log	-0.0491613	0.0978416	1
how_often_pulses	-0.0494087	0.0961626	1
pollen_allergy	-0.0495844	0.0949843	1
triptans	-0.0500328	0.0920288	1
how_often_eggs	-0.050144	0.0913075	1
red_wine	-0.0523685	0.0778078	1
BlCells_Trombo	-0.0534619	0.0717939	1
panic_disorder	-0.0535238	0.0714655	1
dust_allergy	-0.0547653	0.0651277	1
thiazide_diuretic	-0.0549166	0.0643879	1
alcohol.free_beer	-0.0583583	0.0493466	1
how_often_chocolade	-0.0587219	0.047945	1
other_antidepressant	-0.0592483	0.0459758	1
laxatives	-0.0594848	0.0451136	1
stomach_ulcer	-0.0624076	0.035533	1
IBS	-0.0624679	0.0353553	1
calcium	-0.0631487	0.0334	1
incontinence	-0.063663	0.0319845	1
how_often_fruits	-0.0655916	0.0271252	1
benzodiazepine_derivatives_related	-0.0686496	0.0207242	1
medication_allergy	-0.0701884	0.0180329	1
weight_related_diet	-0.0803838	0.00673824	1
heart_rhythm_problems	-0.0883024	0.0029068	0.601708
depression	-0.0935343	0.00160722	0.332695
low_carb_diet	-0.0949484	0.0013624	0.282016
